# Genomic evidence of paternal genome elimination in the globular springtail *Allacma fusca*

**DOI:** 10.1101/2021.11.12.468426

**Authors:** Kamil S. Jaron, Christina N. Hodson, Jacintha Ellers, Stuart JE Baird, Laura Ross

## Abstract

Paternal genome elimination (PGE) - a type of reproduction in which males inherit but fail to pass on their father’s genome - evolved independently in six to eight arthropod clades. Thousands of species, including several important for agriculture, reproduce via this mode of reproduction. While PGE is well established in some of the clades, the evidence in globular springtails (Symphypleona) remains elusive, even though they represent the oldest and most species rich clade putatively reproducing via PGE. We sequenced genomic DNA from whole bodies of Allacma fusca males with high fractions (>27.5%) of sperm to conclusively confirm that all the sperm carry one parental haplotype only. Although it is suggestive that the single haplotype present in sperm is maternally inherited, definitive genetic proof of the parent of origin is still needed. The genomic approach we developed allows for detection of genotypic differences between germline and soma in all species with sufficiently high fraction of germline in their bodies. This opens new opportunities for scans of reproductive modes in small organisms.
