## Supplementary table 1 for "Genomic evidence of paternal genome elimination in the globular springtail *Allacma fusca*": Genomic Evidence of PGE in globular springtails - SM Table 1.xlsx

### Sheet: Sheet1
Clade	Species	Evidence type	Finding	Reference	DOI
Symphypleona	Dicyrtomina ornata, Ptenothrix italica (Dicyrtomidae)	cytogenetics	two X chromosomes co-segregate during abberant spermatogenesis in Dicyrtomidae	Dallai el al., 1999	10/cq83zc
	Allacma fusca (Sminthuridae)	cytogenetics	two X chromosomes co-segregate during abberant spermatogenesis in Sminthuridae	Dallai el al., 2000	10.1093/jhered/91.5.351
	Bourletiella arvalis, B. hortensis, (Bourletiellidae)	cytogenetics	two X chromosomes co-segregate during abberant spermatogenesis in Bourletiellidae	Dallai el al., 2001	10.1007/s004350100037
	Sminthurides aquaticus (Sminthurididae), Stenognathellus denisi (Katiannidae)	cytogenetics	two X chromosomes co-segregate during abberant spermatogenesis in Sminthurididae and Katiannidae	Dallai el al., 2004	10.1016/j.pedobi.2004.05.006
	Allacma fusca (Sminthuridae)	genomics	all sperm carries only a single parental haplotype	this manuscript	-
Neococcidae	Pseudococcus nipae	cytology	observation of unusual chromatin distribution (on 5 / 10 chromosomes) in males and chromatin-dependent segregation of chromosomes in spermatogenesis	Schrader, 1921	10.2307/1536736
	Comstockiella sabalis	cytology	Description of the Comstockiella type of PGE: Detailed observations of spermatogenesis show that not all paternal chromosomes are elimated during spermatogenesis, this was first interpreted as partial loss of PGE, but later shown to be due to some paternal chromosomes being lost just prior to meiosis in males.	Brown, 1957	-
	Pseudaulacaspis pentagona	cytology and breeding experiments	Female require mating to produce ofspring, male embryos are diploid early in development, but one (presumably) paternal genome is eliminated from cleavage nuclei resulting a haploid males.	Brown and Bennett, 1957	10.1093/genetics/42.4.510
	Planococcus citri	irradiation crosses and cytology	Unirradiated virgin females mated with irradiated males yielded no daughters, but adult F1 sons that were reduced in numbers, sterile and carried one genome that was highly fragemented. This exeriment was the first real confirmation of the paternal origin of the eliminated and silenced genome.	Brown and Nelson-Rees, 1961	10.1093/genetics/46.8.983
	140 species of Coccoidea superfamily	cytology	A chromosomal survey of 140 species of 73 genera of armored and palm scale insects revealed the distribution of the 3 chromosome systems (Iecanoid, Comstockiella, and diaspidid)	Brown, 1965	https://hilgardia.ucanr.edu/Abstract/?a=hilg.v36n05p189
	33 Eriococcidae species	cytology	observation of heterochromatic bodies in male somatic cells and evidence that males exhibit Comstockiella PGE	Brown, 1967	https://doi.org/10.1007/BF00326725
	Pseudococus viburni	enzyme inheritance analysis	Males predominantly transmit only maternal alleles to offspring	Nur, 1977	https://www.genetics.org/content/86/1/149
	12 species from 9 genera	cytology	Obervation of heterochromatic bodies in embryos and somatic tissue and pycnotic (degrading) nuclei within sperm cysts	Gavrilov, 2008	https://www.zin.ru/journals/compcyt/pdf/2/GavrilovTrapeznikovaSecond.pdf
	Neococcidae ~300 sp.	review of cytological studies	Collected cytological evidence in the supplementary materials	Ross et al., 2012	10.1002/ece3.222
	Planococcus citri	genetic crosses (microsatellite loci)	Males predominantly transmit only maternal alleles to offspring	de la Filia et al., 2019	10.1111/jeb.13431
	Planococcus citri	gene expression analyses and crosses	Males predominantly but not exclusively express maternal alleles	de la Filia et al., 2021	10.1093/molbev/msab052
Psocodea	Pediculus humanus (head and body lice)	cytogenetics	observarion of heavily unusual spermatogenesis with only a single division	Doncaster and Cannon, 1920	10.1242/jcs.s2-64.255.303
	Haematopinus asini (horse-louse), H. consobrinus, Lignognathus piliferus (dog-louse)	cytogenetics	furher description of the unusual spermatogenesis in three other louse species	Cannon, 1922	10.1242/jcs.s2-66.264.657
	Pediculus humanus (body lice)	genetic crosses (microsatellite loci)	Males exhibit chromosome segregation distortion in most families (all but one family)	McMeniman and Barker, 2006	10.1038/sj.hdy.6800760
	Pediculus humanus (head and body lice)	cytogenetics	Males have a diploid karyotype, with no clear sex chromosome and without heterochromatic bodies in somatic cells	Bressa et al., 2015	10.1093/jme/tjv089
	Liposcelis sp.	genetic crosses (genotyping of SNPs)	Males only transmit maternal alleles to offspring	Hodson et. al, 2017	10.1534/genetics.117.199786
		cytogenetics	Males have heterochromatic bodies in somatic cells	Hodson et. al, 2017	10.1534/genetics.117.199786
		genomics	Males have no clear sex chromosomes	Hodson et. al, 2017	10.1534/genetics.117.199786
	Pediculus humanus (head and body lice)	genetic crosses (microsatellite loci)	Males predominantly transmit only maternal alleles to offspring	de la Filia et al., 2018	10.1111/mve.12287
Cryaphilini	Hypothenemus hampei	genetic and phenotypic crosses (insecticide resistence screen and genotyping of locus)	Males only transmit maternally inherited insecticide resistance alleles to offspring	Brun et al., 1995	10.1073/pnas.92.21.9861
		cytogenetics	Males have heterochromatic bodies in somatic cells	Brun et al., 1995	10.1073/pnas.92.21.9861
Cecidomyiidae	Mayetiola destructor	phenotypical crosses	crosses of lineages that are / are not able to live on ‘Monon’ wheat plants showed paternal genome elimination	Gallun and Hatchett, 1969	10.1093/aesa/62.5.1095
	Several species across the family	cytogenetics and review	chromosome staining showing meiosis is unusual in clade	White, 1973	https://wellcomecollection.org/works/meqhhay5
	Mayetiola destructor	cytogenetics	Cytology showing XX00 chromosome constelation in males	Stuart and Hatchett, 1988a	10.1093/oxfordjournals.jhered.a110490
	Mayetiola destructor	cytogenetics	cytology of meiosis showing maternal chromosomes are transmitted through sperm	Stuart and Hatchett, 1988b	10.1093/oxfordjournals.jhered.a110491
Sciaridae	Bradysia coprophila	cytogenetics	cosegregation of maternal and paternal chromosomes in spermatogenesis	Metz; 1925	https://www.jstor.org/stable/1649709
		phenotypical crosses	maternally inherited mutant alleles are always passed to the next generation by her sons	Metz; 1926	10.1073/pnas.12.12.690
		review	synthesis of previous findings, comprehensive description of chromosome inheritance in Bradysia (Sciara at the time). Several previous confusions corrected	Metz; 1938	10.1086/280803
	Trichosia pubescens	cytogenetics	chromosome elimination in spermatogenesis of Trichosia pubescens (distandly related genus within Sciaridae family)	Amabis et al., 1979	10.1242/jcs.36.1.199
	species across Sciaridae family	review of cytological studies	review of all cytological findings till this point including taxonomical range	Gerbi; 1986	https://link.springer.com/chapter/10.1007/978-3-540-39838-7_2
Phytoseiidae	Amblyseius bibens, Phytoseitdus persintilis	irradiation crosses	Irradiation of males caused sterility in sons, proving biparental inheritance in males (i.e. they do not do classical arrhenotoky)	Helle et al., 1978	10.1007/BF00120562
		genetic crosses (phenotypic)	Insecticide resistance in male offspring showed uniparental (maternal) inheritance only.	Helle et al., 1978	10.1007/BF00120562
	Metaseiulus occidentalis	irradiation crosses	unirradiated virgin females mated with irradiated males yielded no daughters, but adult F1 sons that were reduced in numbers and sterile.	Hoy 1979	10.1111/j.1570-7458.1979.tb02903.x
	Metaseiulus occidentalis	cytogenetics	detailed cytological observation of genome elimination during early embryogenesis. Also providing excellent overview of previous research and confusions.	Nelson-Rees et al., 1980	10.1007/BF00286052
	Neoseiulus californicus	markers	direct amplification of length polymorphism markers; showing the male soma is diploid, while the germline is haploid	Perrot-Minnot et al., 2001	10.1046/j.1365-2540.2000.00708.x
Laelapidae	Dicrocheles phalaenodectes	cytogenetics	"Interphase cells containing single, comma-shaped chromatin masses were seen in aceto-orcein squashes of adult males, and in a small percent of the embryos, larvae, and protonymphs of the moth ear mite, Dicrocheles phalaenodectes."	Treat 1965	https://www.jstor.org/stable/25005937
		controled breeding	8 unmated females failed to lay viable eggs	Treat 1965	https://www.jstor.org/stable/25005937
	Varoa destructor	controled breeding	unmated females still produced sons; proving that V. destructor is not a PGE species as previously suggested	Häußermann et al. 2020	10.1007/s13592-019-00713-9
